# Spatiotemporal analysis of gene expression in the human dentate gyrus reveals age-associated changes in cellular maturation and neuroinflammation

**DOI:** 10.1101/2023.11.20.567883

**Authors:** Anthony D. Ramnauth, Madhavi Tippani, Heena R. Divecha, Alexis R. Papariello, Ryan A. Miller, Erik D. Nelson, Elizabeth A. Pattie, Joel E. Kleinman, Kristen R. Maynard, Leonardo Collado-Torres, Thomas M. Hyde, Keri Martinowich, Stephanie C. Hicks, Stephanie C. Page

**Affiliations:** Lieber Institute for Brain Development, Johns Hopkins Medical Campus, Baltimore, MD, USA; The Solomon H. Snyder Department of Neuroscience, Johns Hopkins School of Medicine, Baltimore, MD, USA; Cellular and Molecular Medicine Graduate Program, Johns Hopkins School of Medicine, Baltimore, MD, USA; Department of Psychiatry and Behavioral Sciences, Johns Hopkins School of Medicine, Baltimore, MD, USA; Department of Biostatistics, Johns Hopkins Bloomberg School of Public Health, Baltimore, MD, USA; Department of Neurology, Johns Hopkins School of Medicine, Baltimore, MD, USA; Johns Hopkins Kavli Neuroscience Discovery Institute, Baltimore, MD, USA; Department of Biomedical Engineering, Johns Hopkins School of Medicine, Baltimore, MD, USA; Center for Computational Biology, Johns Hopkins University, Baltimore, MD, USA; Malone Center for Engineering in Healthcare, Johns Hopkins University, Baltimore, MD, USA

**Keywords:** hippocampus, neurogenesis, aging, inhibition, extracellular matrix, glia

## Abstract

The dentate gyrus of the hippocampus is important for many cognitive functions, including learning, memory, and mood. Here, we investigated age-associated changes in transcriptome-wide spatial gene expression in the human dentate gyrus across the lifespan. Genes associated with neurogenesis and the extracellular matrix were enriched in infants, while gene markers of inhibitory neurons and cell proliferation showed increases and decreases in post-infancy, respectively. While we did not find evidence for neural proliferation post-infancy, we did identify molecular signatures supporting protracted maturation of granule cells. We also identified a wide-spread hippocampal aging signature and an age-associated increase in genes related to neuroinflammation. Our findings suggest major changes to the putative neurogenic niche after infancy and identify molecular foci of brain aging in glial and neuropil enriched tissue.
