## Supplemental Tables S1-S6 for "Spatiotemporal analysis of gene expression in the human dentate gyrus reveals age-associated changes in cellular maturation and neuroinflammation": Supplementary_table_S1_v2.xlsx

### Sheet: sample-demographics
Donor ID	Sample #	Tissue	Capture Area	AgeDeath	Sex	Race	Screening RIN-PFC	PMI	Psychiatric Dx
Br8700	18_10x	DG	V12D05-406_B1	0.180698	M	CAUC	7	33.5	Control
Br8195	5v_ADR	DG	V11L05-334_A1	0.314853	M	AA	7	29	Control
Br8533	17_10x	DG	V12D05-406_A1	0.577572	F	CAUC	7.4	35.5	Control
Br8686	1v_ADR	DG	V10B01-088_A1	1.05133	M	CAUC	7.1	33.5	Control
Br6129	13_10x	DG	V12D05-281_A1	1.83984	M	AA	8.3	15.5	Control
Br1412	6v_ADR	DG	V11L05-334_B1	15.16	F	CAUC	8.5	26	Control
Br8181	14_10x	DG	V12D05-281_B1	17.4264	F	AA	7.2	60	Control
Br2706	2v_ADR	DG	V10B01-088_B1	17.9439	M	CAUC	8.1	33	Control
Br6299	19_10x	DG	V12D05-406_C1	18.4149	M	AA	6.7	29.5	Control
Br6522	20_10x	DG	V12D05-406_D1	33.3852	M	CAUC	7.7	31.5	Control
Br8667	7v_ADR	DG	V11L05-334_C1	37.3333	F	CAUC	6.9	13.5	Control
Br3942	3v_ADR	DG	V10B01-088_C1	47.5346	M	CAUC	7.3	27.5	Control
Br2720	15_10x	DG	V12D05-281_C1	48.2271	F	CAUC	7.5	25.5	Control
Br3874	16_10x	DG	V12D05-281_D1	73.0459	M	CAUC	7.3027	13.5	Control
Br5242	8v_ADR	DG	V11L05-334_D1	73.9	M	CAUC	8.1	21	Control
Br6023	4v_ADR	DG	V10B01-088_D1	76.3832	M	CAUC	8.4	17.5	Control
Br5699	3v_hrd	DG	V12N09-083_C1	92.25	M	AA	7.9	21.5	Control
