## Supplemental Tables S1-S6 for "Spatiotemporal analysis of gene expression in the human dentate gyrus reveals age-associated changes in cellular maturation and neuroinflammation": Supplementary_table_S6.xlsx

### Sheet: CAS_list
gene_id	gene_name	gene_type	sign
ENSG00000204287	HLA-DRA	protein_coding	1
ENSG00000010282	HHATL	protein_coding	1
ENSG00000019582	CD74	protein_coding	1
ENSG00000167123	CERCAM	protein_coding	1
ENSG00000164124	TMEM144	protein_coding	1
ENSG00000150656	CNDP1	protein_coding	1
ENSG00000092529	CAPN3	protein_coding	1
ENSG00000231389	HLA-DPA1	protein_coding	1
ENSG00000160678	S100A1	protein_coding	1
ENSG00000132702	HAPLN2	protein_coding	1
ENSG00000108387	SEPTIN4	protein_coding	1
ENSG00000136541	ERMN	protein_coding	1
ENSG00000197430	OPALIN	protein_coding	1
ENSG00000117115	PADI2	protein_coding	1
ENSG00000141469	SLC14A1	protein_coding	1
ENSG00000012171	SEMA3B	protein_coding	1
ENSG00000167641	PPP1R14A	protein_coding	1
ENSG00000223865	HLA-DPB1	protein_coding	1
ENSG00000196126	HLA-DRB1	protein_coding	1
ENSG00000172508	CARNS1	protein_coding	1
ENSG00000176046	NUPR1	protein_coding	1
ENSG00000172005	MAL	protein_coding	1
ENSG00000234906	APOC2	protein_coding	1
ENSG00000233593	LINC02609	lncRNA	1
ENSG00000144407	PTH2R	protein_coding	1
ENSG00000185904	LINC00839	lncRNA	1
ENSG00000106565	TMEM176B	protein_coding	1
ENSG00000148908	RGS10	protein_coding	1
ENSG00000167755	KLK6	protein_coding	1
ENSG00000158869	FCER1G	protein_coding	1
ENSG00000254092	AC021613.1	lncRNA	1
ENSG00000152910	CNTNAP4	protein_coding	1
ENSG00000168329	CX3CR1	protein_coding	1
ENSG00000122367	LDB3	protein_coding	1
ENSG00000113296	THBS4	protein_coding	1
ENSG00000136059	VILL	protein_coding	1
ENSG00000002933	TMEM176A	protein_coding	1
ENSG00000150867	PIP4K2A	protein_coding	1
ENSG00000104419	NDRG1	protein_coding	1
ENSG00000151552	QDPR	protein_coding	1
ENSG00000084453	SLCO1A2	protein_coding	1
ENSG00000147459	DOCK5	protein_coding	1
ENSG00000169562	GJB1	protein_coding	1
ENSG00000184144	CNTN2	protein_coding	1
ENSG00000054690	PLEKHH1	protein_coding	1
ENSG00000080822	CLDND1	protein_coding	1
ENSG00000077279	DCX	protein_coding	-1
ENSG00000145681	HAPLN1	protein_coding	-1
ENSG00000176887	SOX11	protein_coding	-1
ENSG00000168743	NPNT	protein_coding	-1
ENSG00000105894	PTN	protein_coding	-1
ENSG00000156076	WIF1	protein_coding	-1
ENSG00000211448	DIO2	protein_coding	-1
ENSG00000141485	SLC13A5	protein_coding	-1
ENSG00000164326	CARTPT	protein_coding	-1
ENSG00000124766	SOX4	protein_coding	-1
ENSG00000177283	FZD8	protein_coding	-1
ENSG00000142700	DMRTA2	protein_coding	-1
ENSG00000236494	AC008080.4	lncRNA	-1
